# Abnormal Vaginal Microbiota Associated with miRNA Targeting the HIV-Host Interactome

**DOI:** 10.1101/2025.07.18.665639

**Authors:** Raina N. Fichorova, Paula F. T. Cezar-de-Mello, Jonathan M. Dreyfuss, Hidemi Yamamoto, Pai-Lien Chen, Pan Hui, Xiaoming Gao, Charles Morrison, Robert Barbieri, Gustavo F. Doncel

## Abstract

Understanding the molecular mechanisms underlying the ability of vaginal dysbiosis to alter the mucosal barrier to HIV acquisition is an essential step toward prevention. We hypothesized that micro(mi)-RNAs dysregulated by vaginal pathobiont bacteria epigenetically control host pathways exploited by the virus. The impact of these endogenous non-coding short RNAs on the anti-viral mucosal barrier function in the female reproductive tract is largely unknown. This study utilized cervicovaginal specimens collected during the luteal and follicular phase of the menstrual cycle along with data on age, race, ethnicity, education, and body mass index from 141 healthy reproductive-age women confirmed negative for sexually transmitted infections. Vaginal microbiota was classified by Nugent scoring. Shot-gun vaginal microbiome sequencing and metagenome taxonomic classification was performed on a subset of 21 women. Levels of miRNAs in exosomes isolated from cervicovaginal secretions were quantified using the EdgeSeq-NextGen global transcriptome platform. Differential expression (DE) was determined using R. Epigenetic target prediction was performed using MirTarBase. MiRNA profiles varied by both Nugent score categories (0-3 scores = normal, 4-6 = intermediate, and 7-10 = bacterial vaginosis, BV) and by metagenome classification. Higher microbiome diversity was associated with higher number of significantly dysregulated miRNAs (588 in BV compared to Nugent 0-3 versus 42 in Nugent 4-6 compared to Nugent 0-3, false discovery rate FDR<0.01) affecting over 400 experimentally validated genes targeted for post-transcriptional regulation. The miRNAs dysregulated by *G. vaginalis*-dominated compared to *L. crispatus*-dominated metagenomes included 24 DE miRNAs (92% overlap with BV by Nugent score) and 112 validated target genes. BV-dysregulated miRNA mediated the immunosuppressive effects of BV on cytokine levels previously associated with HIV acquisition risk. The gene ontology predictions based on BV-dysregulated miRNAs identified enrichment for 445 downregulated and 50 upregulated genes previously validated as part of the HIV-host interactome. miRNAs mediation revealed a mechanism of suppressed immunity by BV predictive of HIV risk. In conclusion, miRNAs dysregulated by vaginal dysbiosis may facilitate immune imbalance and cellular pathways associated with HIV risk.
