## Supplemental Table 3 for "Abnormal Vaginal Microbiota Associated with miRNA Targeting the HIV-Host Interactome"

### Sheet: GOis_BV_vs_Normal
ID	Term	Term PValue	Term PValue Corrected with Bonferroni step down	Group PValue	Group PValue Corrected with Bonferroni step down	GOIS Functional Groups	% Associated Genes	Nr. Genes	Cluster	Genes Cluster #1	Genes Cluster #2	%Genes Cluster #1	%Genes Cluster #2	%Genes Cluster #1.adjusted.to.input.list.size	%Genes Cluster #2.adjusted.to.input.list.size	Associated Genes Found
GO:0051249	regulation of lymphocyte activation	2.85119e-08	8.21144e-06	1.29145e-12	1.03316e-11	T cell activation	19.7368	105	predominace of Cluster #2	[AHR, AKT1, BCL2, BMI1, CAV1, CCL2, CD274, EFNB1, ERBB2, HES1, LAMP1, NFKBIZ, NOD2, PIK3CA, SFRP1, SMARCC1, SOS1, WNT3A, XRCC6, ZAP70]	[ABL2, ADORA2A, AKT1, ANXA1, AP3B1, ATM, AXL, BCL10, BCL2, BCL6, BMI1, BTK, CARD11, CASP3, CAV1, CCL2, CCR7, CD274, CD40, CD47, CDKN1A, CTNNB1, DLG1, DLG5, DUSP10, EFNB2, ERBB2, FOXN1, FOXO3, FYN, GLI2, HES1, HLA-G, HMGB1, ID2, IFNG, IGF1, IGF2, IGFBP2, IL10, IL12B, IL1A, IL1B, IL6, IRF1, ITCH, JUNB, LAMP1, LEF1, MALT1, MAP3K8, MEF2C, MERTK, METTL3, MIF, MLH1, NOD2, PBRM1, PCK1, PHF10, PIK3CA, PR…	16.9492	83.0508	24.3384	75.6616	[ABL2, ADORA2A, AHR, AKT1, ANXA1, AP3B1, ATM, AXL, BCL10, BCL2, BCL6, BMI1, BTK, CARD11, CASP3, CAV1, CCL2, CCR7, CD274, CD40, CD47, CDKN1A, CTNNB1, DLG1, DLG5, DUSP10, EFNB1, EFNB2, ERBB2, FOXN1, FOXO3, FYN, GLI2, HES1, HLA-G, HMGB1, ID2, IFNG, IGF1, IGF2, IGFBP2, IL10, IL12B, IL1A, IL1B, IL6, IRF1, ITCH, JUNB, LAMP1, LEF1, MALT1, MAP3K8, MEF2C, MERTK, METTL3, MIF, MLH1, NFKBIZ, NOD2, PBRM1, PCK…
GO:0050863	regulation of T cell activation	9.92883e-08	2.82972e-05	1.29145e-12	1.03316e-11	T cell activation	20.8543	83	predominace of Cluster #2	[AKT1, BMI1, CAV1, CCL2, CD274, EFNB1, ERBB2, HES1, NFKBIZ, NOD2, PIK3CA, SMARCC1, SOS1, ZAP70]	[ABL2, ADORA2A, AKT1, ANXA1, AP3B1, BCL10, BCL6, BMI1, CARD11, CASP3, CAV1, CCL2, CCR7, CD274, CD47, CTNNB1, DLG1, DLG5, DUSP10, EFNB2, ERBB2, FOXN1, FOXO3, FYN, GLI2, HES1, HLA-G, HMGB1, IFNG, IGF1, IGF2, IGFBP2, IL10, IL12B, IL1A, IL1B, IL6, IRF1, ITCH, JUNB, LEF1, MALT1, MAP3K8, METTL3, NOD2, PBRM1, PCK1, PHF10, PIK3CA, PRDM1, PTPN11, RARA, RHOA, RUNX1, RUNX3, SCRIB, SDC4, SIRPA, SLC7A1, SMAD7…	15.2174	84.7826	22.0522	77.9478	[ABL2, ADORA2A, AKT1, ANXA1, AP3B1, BCL10, BCL6, BMI1, CARD11, CASP3, CAV1, CCL2, CCR7, CD274, CD47, CTNNB1, DLG1, DLG5, DUSP10, EFNB1, EFNB2, ERBB2, FOXN1, FOXO3, FYN, GLI2, HES1, HLA-G, HMGB1, IFNG, IGF1, IGF2, IGFBP2, IL10, IL12B, IL1A, IL1B, IL6, IRF1, ITCH, JUNB, LEF1, MALT1, MAP3K8, METTL3, NFKBIZ, NOD2, PBRM1, PCK1, PHF10, PIK3CA, PRDM1, PTPN11, RARA, RHOA, RUNX1, RUNX3, SCRIB, SDC4, SIRPA…
GO:0042110	T cell activation	5.27049e-12	1.55479e-09	1.29145e-12	1.03316e-11	T cell activation	20.938	125	predominace of Cluster #2	[AKT1, BCL2, BMI1, CAV1, CCL2, CD151, CD274, CDK6, EFNB1, EGR1, ERBB2, HES1, ICAM1, IL6R, KIT, MTOR, MYB, NFKBIZ, NOD2, PIK3CA, PIK3R3, SMAD3, SMARCC1, SOS1, STAT3, WNT1, ZAP70]	[ABL2, ADAM17, ADORA2A, AKT1, ANXA1, AP3B1, ATG5, BAX, BCL10, BCL2, BCL6, BMI1, CADM1, CARD11, CASP3, CASP8, CAV1, CCL2, CCND3, CCR7, CD151, CD274, CD44, CD47, CDK6, CTNNB1, DLG1, DLG5, DUSP10, EFNB2, EGR1, EOMES, ERBB2, FOXN1, FOXO3, FOXP1, FYN, FZD5, GDNF, GLI2, HES1, HLA-G, HMGB1, IFNG, IGF1, IGF2, IGFBP2, IL10, IL12B, IL1A, IL1B, IL6, IL6R, IRF1, ITCH, JAK1, JUNB, KIT, LEF1, MAFB, MALT1, MAP3…	18.4932	81.5069	26.3421	73.6579	[ABL2, ADAM17, ADORA2A, AKT1, ANXA1, AP3B1, ATG5, BAX, BCL10, BCL2, BCL6, BMI1, CADM1, CARD11, CASP3, CASP8, CAV1, CCL2, CCND3, CCR7, CD151, CD274, CD44, CD47, CDK6, CTNNB1, DLG1, DLG5, DUSP10, EFNB1, EFNB2, EGR1, EOMES, ERBB2, FOXN1, FOXO3, FOXP1, FYN, FZD5, GDNF, GLI2, HES1, HLA-G, HMGB1, ICAM1, IFNG, IGF1, IGF2, IGFBP2, IL10, IL12B, IL1A, IL1B, IL6, IL6R, IRF1, ITCH, JAK1, JUNB, KIT, LEF1, MAF…
GO:0002696	positive regulation of leukocyte activation	2.1788e-08	6.29673e-06	1.29145e-12	1.03316e-11	T cell activation	21.3568	85	predominace of Cluster #2	[AKT1, BCL2, BMI1, CAV1, CCL2, CD274, CEBPA, EFNB1, HES1, LAMP1, NFKBIZ, NOD2, PIK3CA, SMARCC1, WNT3A, XRCC6, ZAP70]	[ABL2, AKT1, ANXA1, AP3B1, AXL, BCL10, BCL2, BCL6, BMI1, BTK, CARD11, CAV1, CCL2, CCR7, CD226, CD274, CD40, CD47, CDKN1A, CTSC, DUSP10, EFNB2, FOXO3, FYN, GLI2, HES1, HLA-G, HMGB1, IFNG, IGF1, IGF2, IGFBP2, IL10, IL12B, IL1A, IL1B, IL6, LAMP1, LEF1, MALT1, MAP3K8, MEF2C, MIF, MLH1, MMP8, NOD2, PBRM1, PCK1, PHF10, PIK3CA, PTPN11, RARA, RHOA, RUNX1, RUNX3, S100A9, SIRPA, SLC7A1, SMARCA2, SMARCB1, S…	17.7083	82.2917	25.3277	74.6723	[ABL2, AKT1, ANXA1, AP3B1, AXL, BCL10, BCL2, BCL6, BMI1, BTK, CARD11, CAV1, CCL2, CCR7, CD226, CD274, CD40, CD47, CDKN1A, CEBPA, CTSC, DUSP10, EFNB1, EFNB2, FOXO3, FYN, GLI2, HES1, HLA-G, HMGB1, IFNG, IGF1, IGF2, IGFBP2, IL10, IL12B, IL1A, IL1B, IL6, LAMP1, LEF1, MALT1, MAP3K8, MEF2C, MIF, MLH1, MMP8, NFKBIZ, NOD2, PBRM1, PCK1, PHF10, PIK3CA, PTPN11, RARA, RHOA, RUNX1, RUNX3, S100A9, SIRPA, SLC7A…
GO:0051251	positive regulation of lymphocyte activation	7.95404e-09	2.31463e-06	1.29145e-12	1.03316e-11	T cell activation	22.4784	78	predominace of Cluster #2	[AKT1, BCL2, BMI1, CAV1, CCL2, CD274, EFNB1, HES1, LAMP1, NFKBIZ, NOD2, PIK3CA, SMARCC1, WNT3A, XRCC6, ZAP70]	[ABL2, AKT1, ANXA1, AP3B1, AXL, BCL10, BCL2, BCL6, BMI1, BTK, CARD11, CAV1, CCL2, CCR7, CD274, CD40, CD47, CDKN1A, DUSP10, EFNB2, FOXO3, FYN, GLI2, HES1, HLA-G, HMGB1, IFNG, IGF1, IGF2, IGFBP2, IL10, IL12B, IL1A, IL1B, IL6, LAMP1, LEF1, MALT1, MAP3K8, MEF2C, MIF, MLH1, NOD2, PBRM1, PCK1, PHF10, PIK3CA, PTPN11, RARA, RHOA, RUNX1, RUNX3, S100A9, SIRPA, SLC7A1, SMARCA2, SMARCB1, SOCS5, SOX4, SPI1, S…	17.9775	82.0225	25.6765	74.3235	[ABL2, AKT1, ANXA1, AP3B1, AXL, BCL10, BCL2, BCL6, BMI1, BTK, CARD11, CAV1, CCL2, CCR7, CD274, CD40, CD47, CDKN1A, DUSP10, EFNB1, EFNB2, FOXO3, FYN, GLI2, HES1, HLA-G, HMGB1, IFNG, IGF1, IGF2, IGFBP2, IL10, IL12B, IL1A, IL1B, IL6, LAMP1, LEF1, MALT1, MAP3K8, MEF2C, MIF, MLH1, NFKBIZ, NOD2, PBRM1, PCK1, PHF10, PIK3CA, PTPN11, RARA, RHOA, RUNX1, RUNX3, S100A9, SIRPA, SLC7A1, SMARCA2, SMARCB1, SMARC…
GO:0050870	positive regulation of T cell activation	4.72959e-08	1.35266e-05	1.29145e-12	1.03316e-11	T cell activation	23.7548	62	predominace of Cluster #2	[AKT1, BMI1, CAV1, CCL2, CD274, EFNB1, HES1, NFKBIZ, NOD2, PIK3CA, SMARCC1, ZAP70]	[ABL2, AKT1, ANXA1, AP3B1, BCL10, BCL6, BMI1, CARD11, CAV1, CCL2, CCR7, CD274, CD47, DUSP10, EFNB2, FOXO3, FYN, GLI2, HES1, HLA-G, HMGB1, IFNG, IGF1, IGF2, IGFBP2, IL12B, IL1A, IL1B, IL6, LEF1, MALT1, MAP3K8, NOD2, PBRM1, PCK1, PHF10, PIK3CA, PTPN11, RARA, RHOA, RUNX1, RUNX3, SIRPA, SLC7A1, SMARCA2, SMARCB1, SOCS5, SOX4, SRC, TGFBR2, TIMP1, TNFSF11, TRAF6, VCAM1, VSIR, WNT10B, XBP1, YES1]	17.1429	82.8571	24.5916	75.4084	[ABL2, AKT1, ANXA1, AP3B1, BCL10, BCL6, BMI1, CARD11, CAV1, CCL2, CCR7, CD274, CD47, DUSP10, EFNB1, EFNB2, FOXO3, FYN, GLI2, HES1, HLA-G, HMGB1, IFNG, IGF1, IGF2, IGFBP2, IL12B, IL1A, IL1B, IL6, LEF1, MALT1, MAP3K8, NFKBIZ, NOD2, PBRM1, PCK1, PHF10, PIK3CA, PTPN11, RARA, RHOA, RUNX1, RUNX3, SIRPA, SLC7A1, SMARCA2, SMARCB1, SMARCC1, SOCS5, SOX4, SRC, TGFBR2, TIMP1, TNFSF11, TRAF6, VCAM1, VSIR, WNT…
GO:0030098	lymphocyte differentiation	4.51013e-12	1.335e-09	4.51013e-12	3.15709e-11	lymphocyte differentiation	22.7373	103	predominace of Cluster #2	[BCL2, BMI1, CDK6, EGR1, ERBB2, EZH2, IL6R, ITGB1, KIT, KLF6, MTOR, MYB, NFKBIZ, PIK3R3, SFRP1, SMARCC1, SOS1, STAT3, WNT1, XRCC6, YY1, ZAP70]	[ADAM17, ANXA1, AP3B1, ATG5, ATM, AXL, BAX, BCL2, BCL6, BMI1, BTK, CARD11, CCR7, CDK6, CTNNB1, DLL1, DUSP10, EGR1, EOMES, ERBB2, EZH2, FOXN1, FOXO3, FOXP1, FZD5, GDNF, GLI2, HDAC4, HLA-G, HMGB1, ID2, IFNG, IKZF1, IL10, IL12B, IL1A, IL1B, IL6, IL6R, IRF1, ITGB1, JAK1, JUNB, KIT, LEF1, MAFB, MALT1, MERTK, METTL3, MTOR, MYB, NFIL3, NOTCH2, PBRM1, PCK1, PHF10, PIK3CD, PIK3R1, PIK3R2, PIK3R3, PKNOX1, …	18.6441	81.3559	26.5362	73.4638	[ADAM17, ANXA1, AP3B1, ATG5, ATM, AXL, BAX, BCL2, BCL6, BMI1, BTK, CARD11, CCR7, CDK6, CTNNB1, DLL1, DUSP10, EGR1, EOMES, ERBB2, EZH2, FOXN1, FOXO3, FOXP1, FZD5, GDNF, GLI2, HDAC4, HLA-G, HMGB1, ID2, IFNG, IKZF1, IL10, IL12B, IL1A, IL1B, IL6, IL6R, IRF1, ITGB1, JAK1, JUNB, KIT, KLF6, LEF1, MAFB, MALT1, MERTK, METTL3, MTOR, MYB, NFIL3, NFKBIZ, NOTCH2, PBRM1, PCK1, PHF10, PIK3CD, PIK3R1, PIK3R2, PI…
GO:0030217	T cell differentiation	1.56782e-10	4.59371e-08	4.51013e-12	3.15709e-11	lymphocyte differentiation	24.0854	79	predominace of Cluster #2	[BCL2, BMI1, CDK6, EGR1, ERBB2, IL6R, KIT, MTOR, MYB, NFKBIZ, PIK3R3, SMARCC1, SOS1, STAT3, WNT1, ZAP70]	[ADAM17, ANXA1, AP3B1, ATG5, BCL2, BCL6, BMI1, CARD11, CCR7, CDK6, CTNNB1, DUSP10, EGR1, EOMES, ERBB2, FOXN1, FOXO3, FOXP1, FZD5, GDNF, GLI2, HLA-G, HMGB1, IFNG, IL12B, IL1A, IL1B, IL6, IL6R, IRF1, JAK1, JUNB, KIT, LEF1, MAFB, MALT1, METTL3, MTOR, MYB, PBRM1, PCK1, PHF10, PIK3CD, PIK3R1, PIK3R2, PIK3R3, PKNOX1, PRDM1, RARA, RHOA, RORA, RUNX1, RUNX2, RUNX3, SMAD7, SMARCA2, SMARCB1, SOCS5, SOD1, SO…	17.5824	82.4176	25.1641	74.8359	[ADAM17, ANXA1, AP3B1, ATG5, BCL2, BCL6, BMI1, CARD11, CCR7, CDK6, CTNNB1, DUSP10, EGR1, EOMES, ERBB2, FOXN1, FOXO3, FOXP1, FZD5, GDNF, GLI2, HLA-G, HMGB1, IFNG, IL12B, IL1A, IL1B, IL6, IL6R, IRF1, JAK1, JUNB, KIT, LEF1, MAFB, MALT1, METTL3, MTOR, MYB, NFKBIZ, PBRM1, PCK1, PHF10, PIK3CD, PIK3R1, PIK3R2, PIK3R3, PKNOX1, PRDM1, RARA, RHOA, RORA, RUNX1, RUNX2, RUNX3, SMAD7, SMARCA2, SMARCB1, SMARCC1…
GO:0045619	regulation of lymphocyte differentiation	1.42201e-05	0.00395318	3.78493e-11	2.27096e-10	regulation of leukocyte differentiation	22.1719	49	predominace of Cluster #2	[ERBB2, NFKBIZ, SFRP1, SMARCC1, SOS1, XRCC6, ZAP70]	[ANXA1, AP3B1, AXL, BCL6, BTK, CARD11, DUSP10, ERBB2, FOXN1, FOXO3, GLI2, HLA-G, HMGB1, ID2, IFNG, IL10, IL12B, IRF1, JUNB, LEF1, MALT1, METTL3, PBRM1, PCK1, PHF10, PRDM1, RARA, RHOA, RUNX1, RUNX3, SFRP1, SMAD7, SMARCA2, SMARCB1, SOCS5, SOD1, SOX4, SPI1, TGFBR2, VSIR, WNT10B, XBP1, ZC3H12A, ZEB1]	13.7255	86.2745	20.0486	79.9514	[ANXA1, AP3B1, AXL, BCL6, BTK, CARD11, DUSP10, ERBB2, FOXN1, FOXO3, GLI2, HLA-G, HMGB1, ID2, IFNG, IL10, IL12B, IRF1, JUNB, LEF1, MALT1, METTL3, NFKBIZ, PBRM1, PCK1, PHF10, PRDM1, RARA, RHOA, RUNX1, RUNX3, SFRP1, SMAD7, SMARCA2, SMARCB1, SMARCC1, SOCS5, SOD1, SOS1, SOX4, SPI1, TGFBR2, VSIR, WNT10B, XBP1, XRCC6, ZAP70, ZC3H12A, ZEB1]
GO:0045580	regulation of T cell differentiation	7.19803e-05	0.0194347	3.78493e-11	2.27096e-10	regulation of leukocyte differentiation	22.2222	42	predominace of Cluster #2	[ERBB2, NFKBIZ, SMARCC1, SOS1, ZAP70]	[ANXA1, AP3B1, BCL6, CARD11, DUSP10, ERBB2, FOXN1, FOXO3, GLI2, HLA-G, HMGB1, IFNG, IL12B, IRF1, JUNB, LEF1, MALT1, METTL3, PBRM1, PCK1, PHF10, PRDM1, RARA, RHOA, RUNX1, RUNX3, SMAD7, SMARCA2, SMARCB1, SOCS5, SOD1, SOX4, TGFBR2, VSIR, WNT10B, XBP1, ZC3H12A, ZEB1]	11.6279	88.3721	17.1771	82.8229	[ANXA1, AP3B1, BCL6, CARD11, DUSP10, ERBB2, FOXN1, FOXO3, GLI2, HLA-G, HMGB1, IFNG, IL12B, IRF1, JUNB, LEF1, MALT1, METTL3, NFKBIZ, PBRM1, PCK1, PHF10, PRDM1, RARA, RHOA, RUNX1, RUNX3, SMAD7, SMARCA2, SMARCB1, SMARCC1, SOCS5, SOD1, SOS1, SOX4, TGFBR2, VSIR, WNT10B, XBP1, ZAP70, ZC3H12A, ZEB1]
GO:1902105	regulation of leukocyte differentiation	3.78493e-11	1.11277e-08	3.78493e-11	2.27096e-10	regulation of leukocyte differentiation	24.3323	82	predominace of Cluster #2	[CDK6, ERBB2, MTOR, MYC, NF1, NFKBIZ, SFRP1, SMARCC1, SOS1, XRCC6, ZAP70]	[ANXA1, AP3B1, AXL, BCL6, BTK, CARD11, CASP8, CDK6, CREB1, CSF1, CTNNB1, CUL4A, DUSP10, ERBB2, FBN1, FBXW7, FOS, FOXN1, FOXO3, FOXP1, GLI2, GPR137B, HLA-G, HMGB1, HOXA7, ID2, IFNG, IL10, IL12B, IRF1, JUNB, LEF1, LIF, MAFB, MALT1, METTL3, MITF, MTOR, MYC, NF1, NOTCH2, PBRM1, PCK1, PHF10, PIAS3, PIK3R1, POU4F2, PRDM1, RARA, RB1, RHOA, RORA, RUNX1, RUNX3, SFRP1, SMAD7, SMARCA2, SMARCB1, SOCS5, SOD1,…	12.5	87.5	18.3788	81.6212	[ANXA1, AP3B1, AXL, BCL6, BTK, CARD11, CASP8, CDK6, CREB1, CSF1, CTNNB1, CUL4A, DUSP10, ERBB2, FBN1, FBXW7, FOS, FOXN1, FOXO3, FOXP1, GLI2, GPR137B, HLA-G, HMGB1, HOXA7, ID2, IFNG, IL10, IL12B, IRF1, JUNB, LEF1, LIF, MAFB, MALT1, METTL3, MITF, MTOR, MYC, NF1, NFKBIZ, NOTCH2, PBRM1, PCK1, PHF10, PIAS3, PIK3R1, POU4F2, PRDM1, RARA, RB1, RHOA, RORA, RUNX1, RUNX3, SFRP1, SMAD7, SMARCA2, SMARCB1, SMAR…
GO:0045621	positive regulation of lymphocyte differentiation	2.51629e-05	0.00691979	3.78493e-11	2.27096e-10	regulation of leukocyte differentiation	24.8175	34	predominace of Cluster #2	[NFKBIZ, SMARCC1, XRCC6, ZAP70]	[ANXA1, AP3B1, AXL, BCL6, BTK, DUSP10, FOXO3, GLI2, HLA-G, IFNG, IL10, IL12B, LEF1, MALT1, PBRM1, PCK1, PHF10, RARA, RHOA, RUNX1, RUNX3, SMARCA2, SMARCB1, SOCS5, SOX4, SPI1, TGFBR2, VSIR, WNT10B, XBP1]	11.7647	88.2353	17.3664	82.6336	[ANXA1, AP3B1, AXL, BCL6, BTK, DUSP10, FOXO3, GLI2, HLA-G, IFNG, IL10, IL12B, LEF1, MALT1, NFKBIZ, PBRM1, PCK1, PHF10, RARA, RHOA, RUNX1, RUNX3, SMARCA2, SMARCB1, SMARCC1, SOCS5, SOX4, SPI1, TGFBR2, VSIR, WNT10B, XBP1, XRCC6, ZAP70]
GO:1903708	positive regulation of hemopoiesis	4.18083e-08	1.1999e-05	3.78493e-11	2.27096e-10	regulation of leukocyte differentiation	26.1538	51	predominace of Cluster #2	[NFKBIZ, SMARCC1, XRCC6, ZAP70]	[ANXA1, AP3B1, AXL, BCL6, BTK, CASP8, CREB1, CSF1, DUSP10, FOS, FOXO3, GLI2, HLA-G, HMGB1, ID2, IFNG, IL10, IL12B, LEF1, LIF, MALT1, NOTCH2, PBRM1, PCK1, PHF10, POU4F2, RARA, RB1, RHOA, RORA, RUNX1, RUNX3, SMARCA2, SMARCB1, SOCS5, SOX4, SPI1, TGFBR2, TMEM64, TNF, TNFRSF11A, TNFSF11, TRAF6, TRIB1, VSIR, WNT10B, XBP1]	7.84314	92.1569	11.8279	88.1721	[ANXA1, AP3B1, AXL, BCL6, BTK, CASP8, CREB1, CSF1, DUSP10, FOS, FOXO3, GLI2, HLA-G, HMGB1, ID2, IFNG, IL10, IL12B, LEF1, LIF, MALT1, NFKBIZ, NOTCH2, PBRM1, PCK1, PHF10, POU4F2, RARA, RB1, RHOA, RORA, RUNX1, RUNX3, SMARCA2, SMARCB1, SMARCC1, SOCS5, SOX4, SPI1, TGFBR2, TMEM64, TNF, TNFRSF11A, TNFSF11, TRAF6, TRIB1, VSIR, WNT10B, XBP1, XRCC6, ZAP70]
GO:1902107	positive regulation of leukocyte differentiation	4.18083e-08	1.1999e-05	3.78493e-11	2.27096e-10	regulation of leukocyte differentiation	26.1538	51	predominace of Cluster #2	[NFKBIZ, SMARCC1, XRCC6, ZAP70]	[ANXA1, AP3B1, AXL, BCL6, BTK, CASP8, CREB1, CSF1, DUSP10, FOS, FOXO3, GLI2, HLA-G, HMGB1, ID2, IFNG, IL10, IL12B, LEF1, LIF, MALT1, NOTCH2, PBRM1, PCK1, PHF10, POU4F2, RARA, RB1, RHOA, RORA, RUNX1, RUNX3, SMARCA2, SMARCB1, SOCS5, SOX4, SPI1, TGFBR2, TMEM64, TNF, TNFRSF11A, TNFSF11, TRAF6, TRIB1, VSIR, WNT10B, XBP1]	7.84314	92.1569	11.8279	88.1721	[ANXA1, AP3B1, AXL, BCL6, BTK, CASP8, CREB1, CSF1, DUSP10, FOS, FOXO3, GLI2, HLA-G, HMGB1, ID2, IFNG, IL10, IL12B, LEF1, LIF, MALT1, NFKBIZ, NOTCH2, PBRM1, PCK1, PHF10, POU4F2, RARA, RB1, RHOA, RORA, RUNX1, RUNX3, SMARCA2, SMARCB1, SMARCC1, SOCS5, SOX4, SPI1, TGFBR2, TMEM64, TNF, TNFRSF11A, TNFSF11, TRAF6, TRIB1, VSIR, WNT10B, XBP1, XRCC6, ZAP70]
GO:0045637	regulation of myeloid cell differentiation	2.28542e-10	6.67341e-08	2.28542e-10	1.14271e-09	regulation of myeloid cell differentiation	26.9911	61	predominace of Cluster #2	[CDK6, ETS1, JAG1, MAPK14, MTOR, MYB, MYC, NF1, SFRP1, STAT3]	[ACVR1B, ACVR2A, CASP8, CDK6, CREB1, CSF1, CTNNB1, CUL4A, DLL1, ETS1, FBN1, FBXW7, FOS, FOXO3, FOXP1, GPR137B, HIF1A, HMGB2, HOXA5, HOXA7, HOXA9, HOXB8, ID2, IFNG, IL12B, JAG1, LEF1, LIF, MAFB, MAPK11, MEF2C, MEIS1, MITF, MTOR, MYB, MYC, NF1, NFKBIA, NOTCH2, PIAS3, PIK3R1, POU4F2, PTK2B, RARA, RB1, RCOR1, RORA, RUNX1, SFRP1, SPI1, STAT3, TLR3, TLR4, TMEM64, TNF, TNFRSF11A, TNFSF11, TRAF6, TRIB1, …	14.2857	85.7143	20.8047	79.1953	[ACVR1B, ACVR2A, CASP8, CDK6, CREB1, CSF1, CTNNB1, CUL4A, DLL1, ETS1, FBN1, FBXW7, FOS, FOXO3, FOXP1, GPR137B, HIF1A, HMGB2, HOXA5, HOXA7, HOXA9, HOXB8, ID2, IFNG, IL12B, JAG1, LEF1, LIF, MAFB, MAPK11, MAPK14, MEF2C, MEIS1, MITF, MTOR, MYB, MYC, NF1, NFKBIA, NOTCH2, PIAS3, PIK3R1, POU4F2, PTK2B, RARA, RB1, RCOR1, RORA, RUNX1, SFRP1, SPI1, STAT3, TLR3, TLR4, TMEM64, TNF, TNFRSF11A, TNFSF11, TRAF6,…
GO:0045639	positive regulation of myeloid cell differentiation	1.3259e-06	0.00037523	2.28542e-10	1.14271e-09	regulation of myeloid cell differentiation	29.3578	32	predominace of Cluster #2	[ETS1, JAG1, MAPK14, STAT3]	[ACVR1B, ACVR2A, CASP8, CREB1, CSF1, ETS1, FOS, FOXO3, HIF1A, HMGB2, HOXA5, ID2, IFNG, IL12B, JAG1, LEF1, LIF, MAPK11, NOTCH2, POU4F2, RB1, RCOR1, RORA, RUNX1, STAT3, TMEM64, TNF, TNFRSF11A, TNFSF11, TRAF6, TRIB1]	11.4286	88.5714	16.9008	83.0992	[ACVR1B, ACVR2A, CASP8, CREB1, CSF1, ETS1, FOS, FOXO3, HIF1A, HMGB2, HOXA5, ID2, IFNG, IL12B, JAG1, LEF1, LIF, MAPK11, MAPK14, NOTCH2, POU4F2, RB1, RCOR1, RORA, RUNX1, STAT3, TMEM64, TNF, TNFRSF11A, TNFSF11, TRAF6, TRIB1]
GO:0002761	regulation of myeloid leukocyte differentiation	8.6234e-09	2.50079e-06	2.28542e-10	1.14271e-09	regulation of myeloid cell differentiation	30.5344	40	predominace of Cluster #2	[CDK6, MTOR, MYC, NF1, SFRP1]	[CASP8, CDK6, CREB1, CSF1, CTNNB1, CUL4A, FBN1, FBXW7, FOS, FOXP1, GPR137B, HOXA7, ID2, IFNG, IL12B, LEF1, LIF, MAFB, MITF, MTOR, MYC, NF1, NOTCH2, PIAS3, PIK3R1, POU4F2, RARA, RB1, RORA, RUNX1, SFRP1, TLR3, TLR4, TMEM64, TNF, TNFRSF11A, TNFSF11, TRAF6, TRIB1, ZFPM1]	11.1111	88.8889	16.4596	83.5404	[CASP8, CDK6, CREB1, CSF1, CTNNB1, CUL4A, FBN1, FBXW7, FOS, FOXP1, GPR137B, HOXA7, ID2, IFNG, IL12B, LEF1, LIF, MAFB, MITF, MTOR, MYC, NF1, NOTCH2, PIAS3, PIK3R1, POU4F2, RARA, RB1, RORA, RUNX1, SFRP1, TLR3, TLR4, TMEM64, TNF, TNFRSF11A, TNFSF11, TRAF6, TRIB1, ZFPM1]
GO:0002763	positive regulation of myeloid leukocyte differentiation	2.91568e-05	0.00798895	2.28542e-10	1.14271e-09	regulation of myeloid cell differentiation	31.746	20	predominace of Cluster #2	[]	[CASP8, CREB1, CSF1, FOS, ID2, IFNG, IL12B, LEF1, LIF, NOTCH2, POU4F2, RB1, RORA, RUNX1, TMEM64, TNF, TNFRSF11A, TNFSF11, TRAF6, TRIB1]	0	100	0	100	[CASP8, CREB1, CSF1, FOS, ID2, IFNG, IL12B, LEF1, LIF, NOTCH2, POU4F2, RB1, RORA, RUNX1, TMEM64, TNF, TNFRSF11A, TNFSF11, TRAF6, TRIB1]
GO:0045670	regulation of osteoclast differentiation	1.02726e-06	0.000291743	2.28542e-10	1.14271e-09	regulation of myeloid cell differentiation	33.3333	25	predominace of Cluster #2	[MTOR, NF1, SFRP1]	[CREB1, CSF1, CTNNB1, FBN1, FBXW7, FOS, GPR137B, IFNG, IL12B, MAFB, MITF, MTOR, NF1, NOTCH2, PIAS3, PIK3R1, POU4F2, SFRP1, TLR3, TLR4, TMEM64, TNF, TNFRSF11A, TNFSF11, TRAF6]	10.7143	89.2857	15.906	84.094	[CREB1, CSF1, CTNNB1, FBN1, FBXW7, FOS, GPR137B, IFNG, IL12B, MAFB, MITF, MTOR, NF1, NOTCH2, PIAS3, PIK3R1, POU4F2, SFRP1, TLR3, TLR4, TMEM64, TNF, TNFRSF11A, TNFSF11, TRAF6]
GO:0045672	positive regulation of osteoclast differentiation	6.7468e-05	0.0182838	2.28542e-10	1.14271e-09	regulation of myeloid cell differentiation	41.3793	12	predominace of Cluster #2	[]	[CREB1, CSF1, FOS, IFNG, IL12B, NOTCH2, POU4F2, TMEM64, TNF, TNFRSF11A, TNFSF11, TRAF6]	0	100	0	100	[CREB1, CSF1, FOS, IFNG, IL12B, NOTCH2, POU4F2, TMEM64, TNF, TNFRSF11A, TNFSF11, TRAF6]
GO:0045638	negative regulation of myeloid cell differentiation	0.000109314	0.029296	4.14503e-06	1.65801e-05	negative regulation of hemopoiesis	26.2626	26	predominace of Cluster #2	[CDK6, MYB, MYC, NF1, SFRP1]	[CDK6, CTNNB1, CUL4A, DLL1, FBN1, FBXW7, GPR137B, HOXA5, HOXA7, HOXA9, HOXB8, MAFB, MEIS1, MYB, MYC, NF1, NFKBIA, PIAS3, PIK3R1, PTK2B, RARA, SFRP1, TLR3, TLR4, TRIB1, ZFPM1]	16.129	83.871	23.2609	76.7391	[CDK6, CTNNB1, CUL4A, DLL1, FBN1, FBXW7, GPR137B, HOXA5, HOXA7, HOXA9, HOXB8, MAFB, MEIS1, MYB, MYC, NF1, NFKBIA, PIAS3, PIK3R1, PTK2B, RARA, SFRP1, TLR3, TLR4, TRIB1, ZFPM1]
GO:1902106	negative regulation of leukocyte differentiation	2.02538e-05	0.0056103	4.14503e-06	1.65801e-05	negative regulation of hemopoiesis	26.7857	30	predominace of Cluster #2	[CDK6, ERBB2, MYC, NF1, SFRP1]	[ANXA1, BCL6, CDK6, CTNNB1, CUL4A, ERBB2, FBN1, FBXW7, GPR137B, HLA-G, HMGB1, HOXA7, ID2, IRF1, MAFB, MYC, NF1, PIAS3, PIK3R1, RARA, RUNX1, RUNX3, SFRP1, SMAD7, SOCS5, TLR3, TLR4, TRIB1, ZC3H12A, ZFPM1]	14.2857	85.7143	20.8047	79.1953	[ANXA1, BCL6, CDK6, CTNNB1, CUL4A, ERBB2, FBN1, FBXW7, GPR137B, HLA-G, HMGB1, HOXA7, ID2, IRF1, MAFB, MYC, NF1, PIAS3, PIK3R1, RARA, RUNX1, RUNX3, SFRP1, SMAD7, SOCS5, TLR3, TLR4, TRIB1, ZC3H12A, ZFPM1]
GO:1903707	negative regulation of hemopoiesis	3.85997e-06	0.00108851	4.14503e-06	1.65801e-05	negative regulation of hemopoiesis	27.5862	32	predominace of Cluster #2	[CDK6, CEBPA, ERBB2, MYC, NF1, SFRP1, SNAI2]	[ANXA1, BCL6, CDK6, CTNNB1, CUL4A, ERBB2, FBN1, FBXW7, GPR137B, HLA-G, HMGB1, HOXA7, ID2, IRF1, MAFB, MYC, NF1, PIAS3, PIK3R1, RARA, RUNX1, RUNX3, SFRP1, SMAD7, SNAI2, SOCS5, TLR3, TLR4, TRIB1, ZC3H12A, ZFPM1]	18.4211	81.5789	26.2492	73.7508	[ANXA1, BCL6, CDK6, CEBPA, CTNNB1, CUL4A, ERBB2, FBN1, FBXW7, GPR137B, HLA-G, HMGB1, HOXA7, ID2, IRF1, MAFB, MYC, NF1, PIAS3, PIK3R1, RARA, RUNX1, RUNX3, SFRP1, SMAD7, SNAI2, SOCS5, TLR3, TLR4, TRIB1, ZC3H12A, ZFPM1]
GO:0002762	negative regulation of myeloid leukocyte differentiation	3.52628e-05	0.00962675	4.14503e-06	1.65801e-05	negative regulation of hemopoiesis	33.3333	18	predominace of Cluster #2	[CDK6, MYC, NF1, SFRP1]	[CDK6, CTNNB1, CUL4A, FBN1, FBXW7, GPR137B, HOXA7, MAFB, MYC, NF1, PIAS3, PIK3R1, RARA, SFRP1, TLR3, TLR4, TRIB1, ZFPM1]	18.1818	81.8182	25.9407	74.0593	[CDK6, CTNNB1, CUL4A, FBN1, FBXW7, GPR137B, HOXA7, MAFB, MYC, NF1, PIAS3, PIK3R1, RARA, SFRP1, TLR3, TLR4, TRIB1, ZFPM1]
GO:0035710	CD4-positive, alpha-beta T cell activation	0.000100117	0.0269315	5.5923e-06	1.67769e-05	T cell differentiation involved in immune response	24.5902	30	predominace of Cluster #2	[CD274, IL6R, MTOR, MYB, NFKBIZ, STAT3]	[ANXA1, BCL6, CARD11, CD274, FOXP1, HMGB1, IFNG, IL12B, IL6, IL6R, ITCH, JAK1, JUNB, LEF1, MALT1, MTOR, MYB, RARA, RORA, RUNX1, RUNX3, SMAD7, SOCS5, STAT3, STAT6, TGFBR2, VSIR, ZC3H12A, ZFPM1]	17.1429	82.8571	24.5916	75.4084	[ANXA1, BCL6, CARD11, CD274, FOXP1, HMGB1, IFNG, IL12B, IL6, IL6R, ITCH, JAK1, JUNB, LEF1, MALT1, MTOR, MYB, NFKBIZ, RARA, RORA, RUNX1, RUNX3, SMAD7, SOCS5, STAT3, STAT6, TGFBR2, VSIR, ZC3H12A, ZFPM1]
GO:0043367	CD4-positive, alpha-beta T cell differentiation	0.000170219	0.0451081	5.5923e-06	1.67769e-05	T cell differentiation involved in immune response	26.0417	25	predominace of Cluster #2	[IL6R, MTOR, MYB, NFKBIZ, STAT3]	[ANXA1, BCL6, FOXP1, HMGB1, IFNG, IL12B, IL6, IL6R, JAK1, JUNB, LEF1, MALT1, MTOR, MYB, RARA, RORA, RUNX1, RUNX3, SMAD7, SOCS5, STAT3, STAT6, ZC3H12A, ZFPM1]	17.2414	82.7586	24.7201	75.2798	[ANXA1, BCL6, FOXP1, HMGB1, IFNG, IL12B, IL6, IL6R, JAK1, JUNB, LEF1, MALT1, MTOR, MYB, NFKBIZ, RARA, RORA, RUNX1, RUNX3, SMAD7, SOCS5, STAT3, STAT6, ZC3H12A, ZFPM1]
GO:0046632	alpha-beta T cell differentiation	6.1713e-06	0.00172796	5.5923e-06	1.67769e-05	T cell differentiation involved in immune response	26.3566	34	predominace of Cluster #2	[BCL2, IL6R, MTOR, MYB, NFKBIZ, STAT3, ZAP70]	[ANXA1, AP3B1, BCL2, BCL6, EOMES, FOXP1, GDNF, HMGB1, IFNG, IL12B, IL6, IL6R, IRF1, JAK1, JUNB, LEF1, MALT1, MTOR, MYB, PRDM1, RARA, RHOA, RORA, RUNX1, RUNX3, SMAD7, SOCS5, STAT3, STAT6, TGFBR2, ZC3H12A, ZFPM1]	17.9487	82.0513	25.6393	74.3607	[ANXA1, AP3B1, BCL2, BCL6, EOMES, FOXP1, GDNF, HMGB1, IFNG, IL12B, IL6, IL6R, IRF1, JAK1, JUNB, LEF1, MALT1, MTOR, MYB, NFKBIZ, PRDM1, RARA, RHOA, RORA, RUNX1, RUNX3, SMAD7, SOCS5, STAT3, STAT6, TGFBR2, ZAP70, ZC3H12A, ZFPM1]
GO:0042093	T-helper cell differentiation	4.63511e-05	0.0126075	5.5923e-06	1.67769e-05	T cell differentiation involved in immune response	29.3333	22	predominace of Cluster #2	[IL6R, MTOR, MYB, NFKBIZ, STAT3]	[ANXA1, BCL6, FOXP1, HMGB1, IL12B, IL6, IL6R, JAK1, JUNB, LEF1, MALT1, MTOR, MYB, RARA, RORA, SMAD7, SOCS5, STAT3, STAT6, ZC3H12A, ZFPM1]	19.2308	80.7692	27.2879	72.7121	[ANXA1, BCL6, FOXP1, HMGB1, IL12B, IL6, IL6R, JAK1, JUNB, LEF1, MALT1, MTOR, MYB, NFKBIZ, RARA, RORA, SMAD7, SOCS5, STAT3, STAT6, ZC3H12A, ZFPM1]
GO:0002294	CD4-positive, alpha-beta T cell differentiation involved in immune response	2.24161e-05	0.00618684	5.5923e-06	1.67769e-05	T cell differentiation involved in immune response	29.8701	23	predominace of Cluster #2	[IL6R, MTOR, MYB, NFKBIZ, STAT3]	[ANXA1, BCL6, FOXP1, HMGB1, IFNG, IL12B, IL6, IL6R, JAK1, JUNB, LEF1, MALT1, MTOR, MYB, RARA, RORA, SMAD7, SOCS5, STAT3, STAT6, ZC3H12A, ZFPM1]	18.5185	81.4815	26.3747	73.6253	[ANXA1, BCL6, FOXP1, HMGB1, IFNG, IL12B, IL6, IL6R, JAK1, JUNB, LEF1, MALT1, MTOR, MYB, NFKBIZ, RARA, RORA, SMAD7, SOCS5, STAT3, STAT6, ZC3H12A, ZFPM1]
GO:0002292	T cell differentiation involved in immune response	5.02477e-06	0.00141196	5.5923e-06	1.67769e-05	T cell differentiation involved in immune response	30.2326	26	predominace of Cluster #2	[IL6R, MTOR, MYB, NFKBIZ, STAT3]	[ANXA1, BCL6, EOMES, FOXP1, HMGB1, IFNG, IL12B, IL6, IL6R, JAK1, JUNB, LEF1, MALT1, MTOR, MYB, PCK1, RARA, RORA, SMAD7, SOCS5, STAT3, STAT6, TSC1, ZC3H12A, ZFPM1]	16.6667	83.3333	23.9683	76.0316	[ANXA1, BCL6, EOMES, FOXP1, HMGB1, IFNG, IL12B, IL6, IL6R, JAK1, JUNB, LEF1, MALT1, MTOR, MYB, NFKBIZ, PCK1, RARA, RORA, SMAD7, SOCS5, STAT3, STAT6, TSC1, ZC3H12A, ZFPM1]
GO:0002287	alpha-beta T cell activation involved in immune response	8.39705e-06	0.00234278	5.5923e-06	1.67769e-05	T cell differentiation involved in immune response	30.7692	24	predominace of Cluster #2	[IL6R, MTOR, MYB, NFKBIZ, STAT3]	[ANXA1, BCL6, EOMES, FOXP1, HMGB1, IFNG, IL12B, IL6, IL6R, JAK1, JUNB, LEF1, MALT1, MTOR, MYB, RARA, RORA, SMAD7, SOCS5, STAT3, STAT6, ZC3H12A, ZFPM1]	17.8571	82.1429	25.5206	74.4794	[ANXA1, BCL6, EOMES, FOXP1, HMGB1, IFNG, IL12B, IL6, IL6R, JAK1, JUNB, LEF1, MALT1, MTOR, MYB, NFKBIZ, RARA, RORA, SMAD7, SOCS5, STAT3, STAT6, ZC3H12A, ZFPM1]
GO:0002293	alpha-beta T cell differentiation involved in immune response	8.39705e-06	0.00234278	5.5923e-06	1.67769e-05	T cell differentiation involved in immune response	30.7692	24	predominace of Cluster #2	[IL6R, MTOR, MYB, NFKBIZ, STAT3]	[ANXA1, BCL6, EOMES, FOXP1, HMGB1, IFNG, IL12B, IL6, IL6R, JAK1, JUNB, LEF1, MALT1, MTOR, MYB, RARA, RORA, SMAD7, SOCS5, STAT3, STAT6, ZC3H12A, ZFPM1]	17.8571	82.1429	25.5206	74.4794	[ANXA1, BCL6, EOMES, FOXP1, HMGB1, IFNG, IL12B, IL6, IL6R, JAK1, JUNB, LEF1, MALT1, MTOR, MYB, NFKBIZ, RARA, RORA, SMAD7, SOCS5, STAT3, STAT6, ZC3H12A, ZFPM1]
GO:0045058	T cell selection	0.000169447	0.0450728	0.000169447	0.000169447	T cell selection	30.9091	17	predominace of Cluster #2	[BCL2, IL6R, MTOR, STAT3, ZAP70]	[ATG5, BCL2, CARD11, CCR7, FOXN1, IL12B, IL6, IL6R, JAK1, MTOR, RHOA, SRF, STAT3, STAT6, STK11, ZFPM1]	23.8095	76.1905	33.0012	66.9988	[ATG5, BCL2, CARD11, CCR7, FOXN1, IL12B, IL6, IL6R, JAK1, MTOR, RHOA, SRF, STAT3, STAT6, STK11, ZAP70, ZFPM1]
GO:0002688	regulation of leukocyte chemotaxis	0.000165327	0.0441423	0.000165327	0.000330654	regulation of leukocyte chemotaxis	23.4043	33	predominace of Cluster #2	[CCL2, CX3CR1, GREM1, IL6R, NOD2, PADI2, VEGFA]	[ADAM10, ADAM17, CCL1, CCL2, CCR7, CSF1, CXCL12, CXCL8, CYP19A1, EDN1, HMGB1, IL6, IL6R, KIF20B, MAPK1, MIF, MST1, NOD2, PTK2, PTK2B, RAC1, S100A9, SERPINE1, SPI1, STK4, THBS1, VEGFA, VEGFC, WNK1, WNT5A]	18.9189	81.0811	26.8889	73.1111	[ADAM10, ADAM17, CCL1, CCL2, CCR7, CSF1, CX3CR1, CXCL12, CXCL8, CYP19A1, EDN1, GREM1, HMGB1, IL6, IL6R, KIF20B, MAPK1, MIF, MST1, NOD2, PADI2, PTK2, PTK2B, RAC1, S100A9, SERPINE1, SPI1, STK4, THBS1, VEGFA, VEGFC, WNK1, WNT5A]

### Sheet: GOis_Intermediate_vs_Normal
ID	Term	Term PValue	Term PValue Corrected with Bonferroni step down	Group PValue	Group PValue Corrected with Bonferroni step down	GOIS Functional Groups	% Associated Genes	Nr. Genes	Cluster	Genes Cluster #1	Genes Cluster #2	%Genes Cluster #1	%Genes Cluster #2	%Genes Cluster #1.adjusted.to.input.list.size	%Genes Cluster #2.adjusted.to.input.list.size	Associated Genes Found
GO:0048246	macrophage chemotaxis	0.00208853	0.00417706	0.00529704	0.00529704	chemotaxis	5.76923	3	Only Cluster #2	[]	[CSF1, MMP2, MST1]	0	100	0	100	[CSF1, MMP2, MST1]
GO:1905517	macrophage migration	0.00529704	0.00529704	0.00529704	0.00529704	chemotaxis	4.16667	3	Only Cluster #2	[]	[CSF1, MMP2, MST1]	0	100	0	100	[CSF1, MMP2, MST1]

### Sheet: GOis_BV_vs_Intermediate
ID	Term	Term PValue	Term PValue Corrected with Bonferroni step down	Group PValue	Group PValue Corrected with Bonferroni step down	GOIS Functional Groups	% Associated Genes	Nr. Genes	Cluster	Genes Cluster #1	Genes Cluster #2	%Genes Cluster #1	%Genes Cluster #2	%Genes Cluster #1.adjusted.to.input.list.size	%Genes Cluster #2.adjusted.to.input.list.size	Associated Genes Found
GO:0031295	T cell costimulation	0.0027392	0.0191744	0.00321681	0.00643363	T cell costimulation	8.88889	4	only Cluster #1	[CAV1, CD274, EFNB1, PIK3CA]	[]	100	0	100	0	[CAV1, CD274, EFNB1, PIK3CA]
GO:0031294	lymphocyte costimulation	0.00321681	0.0193009	0.00321681	0.00643363	T cell costimulation	8.51064	4	only Cluster #1	[CAV1, CD274, EFNB1, PIK3CA]	[]	100	0	100	0	[CAV1, CD274, EFNB1, PIK3CA]
GO:0072539	T-helper 17 cell differentiation	0.00913113	0.0456557	0.00913113	0.00913113	T-helper 17 cell differentiation	9.09091	3	only Cluster #1	[IL6R, NFKBIZ, STAT3]	[]	100	0	100	0	[IL6R, NFKBIZ, STAT3]

### Sheet: GOIS_GV-vs-LC
ID	Term	Term PValue	Term PValue Corrected with Bonferroni step down	Group PValue	Group PValue Corrected with Bonferroni step down	GOIS Functional Groups	% Associated Genes	Nr. Genes	Cluster	Genes Cluster #1	Genes Cluster #2	%Genes Cluster #1	%Genes Cluster #2	%Genes Cluster #1.adjusted.to.input.list.size	%Genes Cluster #2.adjusted.to.input.list.size	Associated Genes Found
GO:0072539	T-helper 17 cell differentiation	0.000817741	0.018808	0.000817741	0.00163548	T-helper 17 cell differentiation	16.129	5	None Specific Cluster	[IL6R, NFKBIZ, STAT3]	[IL6, NLRP3]	60	40	54.1667	45.8333	[IL6, IL6R, NFKBIZ, NLRP3, STAT3]
GO:0072678	T cell migration	0.000456105	0.0109465	0.000456105	0.00182442	T cell migration	10.5263	8	None Specific Cluster	[ADAM17, CCL2, CRKL, ITGB3, PLEC]	[CCL3, ICAM1, S1PR1]	62.5	37.5	56.7686	43.2314	[ADAM17, CCL2, CCL3, CRKL, ICAM1, ITGB3, PLEC, S1PR1]
GO:1903978	regulation of microglial cell activation	0.00122123	0.0256458	0.00122123	0.00122123	regulation of microglial cell activation	20	4	Predominance of Cluster #2	[SPHK1]	[ATM, CCL3, IL6]	25	75	20.8	79.2	[ATM, CCL3, IL6, SPHK1]
GO:0045639	positive regulation of myeloid cell differentiation	0.000985761	0.0216867	0.000513921	0.00154176	regulation of erythrocyte differentiation	8.49057	9	None Specific Cluster	[ETS1, JAG1, MAPK14, STAT3, TNF]	[ACVR2A, FOXO3, LIF, STAT1]	55.5556	44.4444	49.6183	50.3817	[ACVR2A, ETS1, FOXO3, JAG1, LIF, MAPK14, STAT1, STAT3, TNF]
GO:0045646	regulation of erythrocyte differentiation	0.000155764	0.00404986	0.000513921	0.00154176	regulation of erythrocyte differentiation	14.2857	7	None Specific Cluster	[CDK6, ETS1, MAPK14, STAT3]	[ACVR2A, FOXO3, STAT1]	57.1429	42.8571	51.2315	48.7685	[ACVR2A, CDK6, ETS1, FOXO3, MAPK14, STAT1, STAT3]
GO:0045648	positive regulation of erythrocyte differentiation	0.000168284	0.0042071	0.000513921	0.00154176	regulation of erythrocyte differentiation	17.1429	6	None Specific Cluster	[ETS1, MAPK14, STAT3]	[ACVR2A, FOXO3, STAT1]	50	50	44.0678	55.9322	[ACVR2A, ETS1, FOXO3, MAPK14, STAT1, STAT3]
